# Experimental evolution to identify undescribed mechanisms of resistance to a novel cationic peptide antibiotic

**DOI:** 10.1101/2020.12.16.423161

**Authors:** A Santos-Lopez, MJ Fritz, JB Lombardo, AHP Burr, VA Heinrich, CW Marshall, VS Cooper

## Abstract

A key strategy for resolving the antibiotic resistance crisis is the development of new drugs with antimicrobial properties. The engineered cationic antimicrobial peptide WLBU2 (also known as PLG0206) is a promising broad-spectrum antimicrobial compound that has completed Phase I clinical studies. It has activity against Gram-negative and Gram-positive bacteria including infections associated with biofilm. No definitive mechanisms of resistance to WLBU2 have been identified. Here, we used experimental evolution under different levels of mutation supply and whole genome sequencing (WGS) to detect the genetic pathways and probable mechanisms of resistance to this peptide. We propagated populations of wild-type and mutator *Pseudomonas aeruginosa* in the presence of WLBU2 and performed WGS of evolved populations and clones. Populations that survived WLBU2 treatment acquired a minimum of two mutations, making the acquisition of resistance more difficult than for most antibiotics, which can be tolerated by mutation of a single target. Major targets of resistance to WLBU2 included the *orfN* and *pmrB* genes, previously described to confer resistance to other cationic peptides. More surprisingly, mutations that increase aggregation such as the *wsp* pathway were also selected despite the ability of WLBU2 to kill cells growing in a biofilm. The results show how the experimental evolution and WGS can identify genetic targets and actions of new antimicrobial compounds and predict pathways to resistance of new antibiotics in clinical practice.
