## Supplementary material for "Experimental evolution to identify undescribed mechanisms of resistance to a novel cationic peptide antibiotic": Table S1

### Sheet: PolymixinB_raw
	planktonic (p)/biofilm (b)	replicate	mic	Evidence	Seq.ID	Position	Mutation	Frequency	Annotation	Gene	Description	chr_pos
ancestor	ancestor	ancestor	ancestor	MCJC	NZ_CP012004	3150230	153bp	1		[ACX60_RS19275]	[ACX60_RS19275]	NZ_CP012004_3,150,230
12.1.0x_b	b	1	0	JC	NZ_CP012004	131913	81bp	0.106	coding(644724/2439nt)	ACX60_RS00605	peptidase, M23 family protein	NZ_CP012004_131,913
12.1.0x_b	b	1	0	RA	NZ_CP012004	1395466	CT	0.228	L200F(CTCTTC)	ACX60_RS06505	hypothetical protein	NZ_CP012004_1,395,466
12.2.0x_b	b	2	0	RA	NZ_CP012004	707881	TG	0.107	K33N(AAAAAC)	ACX60_RS03415	hemolysin D	NZ_CP012004_707,881
12.2.0x_b	b	2	0	RA	NZ_CP012004	495717	GT	0.109	*356L(TGATTA)	ACX60_RS02425	hypothetical protein	NZ_CP012004_495,717
12.3.4x_p	b	3	4	RA	NZ_CP012004	212218	GA	0.939	intergenic(47/946)	ACX60_RS00965/ACX60_RS00970	putative porin/GGDEF domaincontaining protein	NZ_CP012004_212,218
12.3.4x_p	b	3	4	RA	NZ_CP012004	577288	CT	1	G555R(GGAAGA)	ACX60_RS02825	hypothetical protein	NZ_CP012004_577,288
12.3.4x_p	b	3	4	RA	NZ_CP012004	779035	CT	1	A227V(GCTGTT)	ACX60_RS03760	twocomponent system sensor histidine kinase PmrB	NZ_CP012004_779,035
12.3.4x_p	b	3	4	RA	NZ_CP012004	1142650	1bp	1	coding(647/963nt)	ACX60_RS05355	protease SohB	NZ_CP012004_1,142,650
12.4.4x_p	b	4	4	JC	NZ_CP012004	1,788,688:1	(ACCTT)23	0.184	coding(337/2430nt)	ACX60_RS08430	quinate dehydrogenase	NZ_CP012004_1,788,688:1
12.4.4x_p	b	4	4	RA	NZ_CP012004	577288	CT	1	G555R(GGAAGA)	ACX60_RS02825	hypothetical protein	NZ_CP012004_577,288
12.4.4x_p	b	4	4	RA	NZ_CP012004	776365	GA	1	R125H(CGCCAC)	ACX60_RS03750	lipid A phosphoethanolamine transferase	NZ_CP012004_776,365
12.4.4x_p	b	4	4	RA	NZ_CP012004	779035	CT	1	A227V(GCTGTT)	ACX60_RS03760	twocomponent system sensor histidine kinase PmrB	NZ_CP012004_779,035
12.5.4x_p	b	5	4	RA	NZ_CP012004	653879	GC	0.102	A214A(GCGGCC)	ACX60_RS03175	SPOR domaincontaining protein	NZ_CP012004_653,879
12.5.4x_p	b	5	4	JC	NZ_CP012004	3551953	(GCTTCT)21	0.615	coding(5459/327nt)	ACX60_RS16750	DNAbinding protein	NZ_CP012004_3,551,953
12.5.4x_p	b	5	4	RA	NZ_CP012004	577288	CT	1	G555R(GGAAGA)	ACX60_RS02825	hypothetical protein	NZ_CP012004_577,288
12.5.4x_p	b	5	4	RA	NZ_CP012004	779035	CT	1	A227V(GCTGTT)	ACX60_RS03760	twocomponent system sensor histidine kinase PmrB	NZ_CP012004_779,035
12.1.0x_p	p	1	0	RA	NZ_CP012004	3766459	GA	0.128	T225I(ACAATA)	ACX60_RS17740	UDPglucose 4epimerase	NZ_CP012004_3,766,459
12.2.0x_p	p	2	0	RA	NZ_CP012004	3766459	GA	0.143	T225I(ACAATA)	ACX60_RS17740	UDPglucose 4epimerase	NZ_CP012004_3,766,459
12.3.4x_p	p	3	4	RA	NZ_CP012004	779142	CT	0.593	R263C(CGTTGT)	ACX60_RS03760	twocomponent system sensor histidine kinase PmrB	NZ_CP012004_779,142
12.3.4x_p	p	3	4	JC	NZ_CP012004	833,493:1	(TAACTGCGCCTAAAGGTAAGCGTATGGGTCACGCTGGTG)12	0.77	coding(754/891nt)	ACX60_RS04005	succinateCoA ligase subunit alpha	NZ_CP012004_833,493:1
12.3.4x_p	p	3	4	RA	NZ_CP012004	801480	CA	1	G46V(GGCGTC)	ACX60_RS03850	solanesyl diphosphate synthase	NZ_CP012004_801,480
12.3.4x_p	p	3	4	MCJC	NZ_CP012004	3150230	153bp	1		[ACX60_RS19275]	[ACX60_RS19275]	NZ_CP012004_3,150,230
12.4.4x_p	p	4	4	RA	NZ_CP012004	776364	CT	0.176	R125C(CGCTGC)	ACX60_RS03750	lipid A phosphoethanolamine transferase	NZ_CP012004_776,364
12.4.4x_p	p	4	4	RA	NZ_CP012004	775981	AG	0.727	intergenic(+173/11)	ACX60_RS03745/ACX60_RS03750	hypothetical protein/lipid A phosphoethanolamine transferase	NZ_CP012004_775,981
12.4.4x_p	p	4	4	RA	NZ_CP012004	775980	TA	0.729	intergenic(+172/12)	ACX60_RS03745/ACX60_RS03750	hypothetical protein/lipid A phosphoethanolamine transferase	NZ_CP012004_775,980
12.4.4x_p	p	4	4	RA	NZ_CP012004	777693	TC	0.937	I13T(ATTACT)	ACX60_RS03755	DNAbinding response regulator PmrA	NZ_CP012004_777,693
12.5.4x_p	p	5	4	RA	NZ_CP012004	472137	GC	0.109	G468G(GGCGGG)	ACX60_RS02305	hypothetical protein	NZ_CP012004_472,137
12.5.4x_p	p	5	4	RA	NZ_CP012004	617500	TG	0.12	A231A(GCTGCG)	ACX60_RS03010	glycosyl transferase	NZ_CP012004_617,500
12.5.4x_p	p	5	4	RA	NZ_CP012004	472232	TC	0.166	I437V(ATTGTT)	ACX60_RS02305	hypothetical protein	NZ_CP012004_472,232
12.5.4x_p	p	5	4	RA	NZ_CP012004	801370	CT	0.813	A83T(GCAACA)	ACX60_RS03850	solanesyl diphosphate synthase	NZ_CP012004_801,370
12.5.4x_p	p	5	4	RA	NZ_CP012004	779142	CT	1	R263C(CGTTGT)	ACX60_RS03760	twocomponent system sensor histidine kinase PmrB	NZ_CP012004_779,142
12.5.4x_p	p	5	4	RA	NZ_CP012004	832099	(A)54	1	coding(541/1167nt)	ACX60_RS04000	succinylCoA ligase subunit beta	NZ_CP012004_832,099

### Sheet: PolymixinB_relevant
			4			4
Genes	Description	Mutation	1	2	3	1	2	3
ACX60_RS00965/ACX60_RS00970	putative porin/GGDEF domaincontaining protein	intergenic(47/946)				93.9
ACX60_RS02825	hypothetical protein	G555R(GGAAGA)				100	100	100
ACX60_RS03710	(2,6)farnesyl diphosphate synthase	Y269D(TATGAT)
ACX60_RS03750	lipid A phosphoethanolamine transferase	R125C(CGCTGC)		17.6			100	6
ACX60_RS03745/ACX60_RS03750	hypothetical protein/lipid A phosphoethanolamine transferase	intergenic(+172/12)		72.9
ACX60_RS03745/ACX60_RS03750	hypothetical protein/lipid A phosphoethanolamine transferase	intergenic(+173/11)		72.7
ACX60_RS03755	DNAbinding response regulator PmrA	I13T(ATTACT)		94
ACX60_RS03760	twocomponent system sensor histidine kinase PmrB	F222Y(TTTTAT)				100	100	100
ACX60_RS03760	twocomponent system sensor histidine kinase PmrB	R263C(CGTTGT)	59	6	100
ACX60_RS03850	solanesyl diphosphate synthase	G46V(GGCGTC)
ACX60_RS03850	solanesyl diphosphate synthase	A83T(GCAACA)			81.3
ACX60_RS04000	succinylCoA ligase subunit beta	coding(541/1167nt)			100
ACX60_RS04005	succinateCoA ligase subunit alpha	coding(754/891nt)	77	8
ACX60_RS05355	protease SohB	coding(647/963nt)				100
ACX60_RS16750	DNAbinding protein	coding(5459/327nt)						61.5
