## Supplementary material for "Experimental evolution to identify undescribed mechanisms of resistance to a novel cationic peptide antibiotic": Table S2

### Sheet: Mutation probabilities A.bauma
		N at t=0	N at t=24	cell divisions	mutations	generations	mutations/bp
	Day 1	100	1000000000	1000000000	1000000	23.2535	0.25
	2	10000000	1000000000	990000000	990000	6.64386	0.2475
	3	10000000	1000000000	990000000	990000	6.64386	0.2475
	Total			2980000000	2980000	36.5412	0.745
		Genome size	4000000
	Mean mutations/site		0.745
	Cumulative probability of mutations per site D3		0.367879
		if 1/2 as many mutations?	0.367879

### Sheet: Mutation probabilities P.a
		N at t=0	N at t=24	cell divisions	mutations	generations	mutations/bp
	Day 1	100	1000000000	1000000000	1000000	23.2535	0.153846
	2	10000000	1000000000	990000000	990000	6.64386	0.152308
	3	10000000	1000000000	990000000	990000	6.64386	0.152308
				-10000000
	Total			2970000000	2980000	36.5412	0.458462
		Genome size	6500000
	Mean mutations/site		0.458462
	Cumulative probability of mutations per site D3		0.367879
		if 1/2 as many mutations?	0.367879

### Sheet: Mutation probabilities mutS
		N at t=0	N at t=24	cell divisions	mutations	generations	mutations/bp
	Day 1	100	1000000000	1000000000	100000000	23.2535	15.3846
	2	10000000	1000000000	990000000	99000000	6.64386	15.2308
	3	10000000	1000000000	990000000	99000000	6.64386	15.2308
	Total			2980000000	298000000	36.5412	45.8462
		Genome size	6500000
	Mean mutations/site		45.8462
	Cumulative probability of mutations per site		1
		if 1/2 as many mutations?	1

### Sheet: Mutation probabilities sub
		N at t=0	N at t=24	cell divisions	mutations	generations	mutations/bp
	1	100	1000000000	1000000000	1000000	23.2535	0.153846
	2	10000000	1000000000	990000000	990000	6.64386	0.152308
	3	10000000	1000000000	990000000	990000	6.64386	0.152308
	4	10000000	1000000000	990000000	990000	6.64386	0.152308
	5	10000000	1000000000	990000000	990000	6.64386	0.152308
	6	10000000	1000000000	990000000	990000	6.64386	0.152308
	7	10000000	1000000000	990000000	990000	6.64386	0.152308
	8	10000000	1000000000	990000000	990000	6.64386	0.152308
	9	10000000	1000000000	990000000	990000	6.64386	0.152308
	10	10000000	1000000000	990000000	990000	6.64386	0.152308
	Total			9910000000	9910000	83.0482	1.52462
		Genome size	6500000
	Mean mutations/site		1.52462
	Cumulative probability of mutations per site		0.735759
		if 1/2 as many mutations?	0.367879
		adeL gene size (bp)	1026
		mean adeL mutations day 1	157.846
