## Supplementary material for "Experimental evolution to identify undescribed mechanisms of resistance to a novel cationic peptide antibiotic": Table S4

### Sheet: populations
aa_new_seq	aa_position	aa_ref_seq	clone	codon_new_seq	codon_number	codon_position	codon_ref_seq	frequency	gene_name	position	gene_position	gene_product	gene_strand	genes_inactivated	genes_overlapping	genes_promoter	html_gene_name	insert_position	locus_tag	locus_tags_inactivated	locus_tags_overlapping	locus_tags_promoter	mutation_category	mutator_status	new_seq	population	position	seq_id	size	snp_type	time	title	transl_table	treatment	type
								1	PA14_RS02025/trmB	439306	intergenic (+54/-37)	thiazole synthase/tRNA (guanosine(46)-N7)-methyltransferase TrmB				trmB	<i>PA14_RS02025</i>&nbsp;&rarr;&nbsp;/&nbsp;&rarr;&nbsp;<i>trmB</i>		PA14_RS02025/PA14_RS02030			PA14_RS02030	snp_intergenic		C	PA14W_e13	439306	NC_008463		intergenic	-1	output			SNP
								1	orfN	2040286	coding (138/1017 nt)	glycosyltransferase family 4 protein	>	PA14_RS09495			<i>PA14_RS09495</i>&nbsp;&rarr;	1	PA14_RS09495	PA14_RS09495			small_indel		G	PA14W_e13	2040286	NC_008463			-1	output			INS
D	184	G		GAC	184	2	GGC	1	pmrB	5637234	551	two-component system sensor histidine kinase PmrB	>		pmrB		<i>pmrB</i>&nbsp;&rarr;		PA14_RS25825		PA14_RS25825		snp_nonsynonymous		A	PA14W_e13	5637234	NC_008463		nonsynonymous	-1	output	11		SNP
								0.936978	wspA	1406497	coding (853-894/1629 nt)	methyl-accepting chemotaxis protein	>	PA14_RS06585			<i>PA14_RS06585</i>&nbsp;&rarr;		PA14_RS06585	PA14_RS06585			small_indel			PA14W_e13	1406497	NC_008463	42		-1	output			DEL
R	390	L		CGG	390	2	CTG	0.577944	PA14_RS04080	867378	1169	MFS transporter	<		PA14_RS04080		<i>PA14_RS04080</i>&nbsp;&larr;		PA14_RS04080		PA14_RS04080		snp_nonsynonymous		C	PA14W_e13	867378	NC_008463		nonsynonymous	-1	output	11		SNP
								0.388532	sbrR/PA14_RS10790	2319412	intergenic (+30/-316)	anti-sigma factor SbrR/hypothetical protein				PA14_RS10790	<i>sbrR</i>&nbsp;&rarr;&nbsp;/&nbsp;&rarr;&nbsp;<i>PA14_RS10790</i>		PA14_RS10785/PA14_RS10790			PA14_RS10790	snp_intergenic		G	PA14W_e13	2319412	NC_008463		intergenic	-1	output			SNP
								0.336489	PA14_RS08345/PA14_RS08350	1787262	intergenic (+23/-292)	protein-glutamate O-methyltransferase CheR/STAS domain-containing protein				PA14_RS08350	<i>PA14_RS08345</i>&nbsp;&rarr;&nbsp;/&nbsp;&rarr;&nbsp;<i>PA14_RS08350</i>		PA14_RS08345/PA14_RS08350			PA14_RS08350	snp_intergenic		C	PA14W_e13	1787262	NC_008463		intergenic	-1	output			SNP
R	173	S		CGC	173	1	AGC	0.290833	tldD	5166972	517	metalloprotease TldD	<		tldD		<i>tldD</i>&nbsp;&larr;		PA14_RS23685		PA14_RS23685		snp_nonsynonymous		G	PA14W_e13	5166972	NC_008463		nonsynonymous	-1	output	11		SNP
								0.278594	trbL/PA14_RS06215	1316005	intergenic (+17/-50)	P-type conjugative transfer protein TrbL/type I toxin-antitoxin system ptaRNA1 family toxin				PA14_RS06215	<i>trbL</i>&nbsp;&rarr;&nbsp;/&nbsp;&rarr;&nbsp;<i>PA14_RS06215</i>		PA14_RS06210/PA14_RS06215			PA14_RS06215	snp_intergenic		G	PA14W_e13	1316005	NC_008463		intergenic	-1	output			SNP
								0.278016	PA14_RS05100/PA14_RS05105	1086453	intergenic (-66/+24)	hypothetical protein/endonuclease/exonuclease/phosphatase family protein				PA14_RS05100	<i>PA14_RS05100</i>&nbsp;&larr;&nbsp;/&nbsp;&larr;&nbsp;<i>PA14_RS05105</i>		PA14_RS05100/PA14_RS05105			PA14_RS05100	snp_intergenic		G	PA14W_e13	1086453	NC_008463		intergenic	-1	output			SNP
								0.277015	sbrR/PA14_RS10790	2319398	intergenic (+16/-330)	anti-sigma factor SbrR/hypothetical protein				PA14_RS10790	<i>sbrR</i>&nbsp;&rarr;&nbsp;/&nbsp;&rarr;&nbsp;<i>PA14_RS10790</i>		PA14_RS10785/PA14_RS10790			PA14_RS10790	snp_intergenic		C	PA14W_e13	2319398	NC_008463		intergenic	-1	output			SNP
H	293	D		CAC	293	1	GAC	0.270186	PA14_RS00995	223215	877	NAD(P)(+) transhydrogenase (Re/Si-specific) subunit beta	>		PA14_RS00995		<i>PA14_RS00995</i>&nbsp;&rarr;		PA14_RS00995		PA14_RS00995		snp_nonsynonymous		C	PA14W_e13	223215	NC_008463		nonsynonymous	-1	output	11		SNP
								0.239478	PA14_RS15480/PA14_RS15485	3397726	intergenic (+16/+142)	DUF3857 domain-containing transglutaminase family protein/pseudouridine synthase				PA14_RS15485	<i>PA14_RS15480</i>&nbsp;&rarr;&nbsp;/&nbsp;&larr;&nbsp;<i>PA14_RS15485</i>		PA14_RS15480/PA14_RS15485			PA14_RS15485	snp_intergenic		G	PA14W_e13	3397726	NC_008463		intergenic	-1	output			SNP
								0.232878	PA14_RS02025/trmB	439296	intergenic (+44/-47)	thiazole synthase/tRNA (guanosine(46)-N7)-methyltransferase TrmB				trmB	<i>PA14_RS02025</i>&nbsp;&rarr;&nbsp;/&nbsp;&rarr;&nbsp;<i>trmB</i>		PA14_RS02025/PA14_RS02030			PA14_RS02030	snp_intergenic		G	PA14W_e13	439296	NC_008463		intergenic	-1	output			SNP
								0.23166	PA14_RS18660/PA14_RS18665	4089371	intergenic (-154/+12)	cation-transporting P-type ATPase/acetyltransferase					<i>PA14_RS18660</i>&nbsp;&larr;&nbsp;/&nbsp;&larr;&nbsp;<i>PA14_RS18665</i>		PA14_RS18660/PA14_RS18665				snp_intergenic		G	PA14W_e13	4089371	NC_008463		intergenic	-1	output			SNP
								0.226392	eat/PA14_RS04780	1022437	intergenic (-189/+21)	ethanolamine permease/aldehyde dehydrogenase					<i>eat</i>&nbsp;&larr;&nbsp;/&nbsp;&larr;&nbsp;<i>PA14_RS04780</i>		PA14_RS04775/PA14_RS04780				snp_intergenic		G	PA14W_e13	1022437	NC_008463		intergenic	-1	output			SNP
								0.217494	PA14_RS29780/PA14_RS29785	6515042	intergenic (+304/-56)	HAD-IB family phosphatase/MFS transporter				PA14_RS29785	<i>PA14_RS29780</i>&nbsp;&rarr;&nbsp;/&nbsp;&rarr;&nbsp;<i>PA14_RS29785</i>		PA14_RS29780/PA14_RS29785			PA14_RS29785	snp_intergenic		G	PA14W_e13	6515042	NC_008463		intergenic	-1	output			SNP
V	179	F		GTC	179	1	TTC	0.210499	PA14_RS20015	4377506	535	lytic murein transglycosylase	<		PA14_RS20015		<i>PA14_RS20015</i>&nbsp;&larr;		PA14_RS20015		PA14_RS20015		snp_nonsynonymous		C	PA14W_e13	4377506	NC_008463		nonsynonymous	-1	output	11		SNP
								0.21047	PA14_RS08345/PA14_RS08350	1787299	intergenic (+60/-255)	protein-glutamate O-methyltransferase CheR/STAS domain-containing protein				PA14_RS08350	<i>PA14_RS08345</i>&nbsp;&rarr;&nbsp;/&nbsp;&rarr;&nbsp;<i>PA14_RS08350</i>		PA14_RS08345/PA14_RS08350			PA14_RS08350	snp_intergenic		G	PA14W_e13	1787299	NC_008463		intergenic	-1	output			SNP
R	209	L		CGG	209	2	CTG	0.210095	PA14_RS18320	4019745	626	transporter	>		PA14_RS18320		<i>PA14_RS18320</i>&nbsp;&rarr;		PA14_RS18320		PA14_RS18320		snp_nonsynonymous		G	PA14W_e13	4019745	NC_008463		nonsynonymous	-1	output	11		SNP
G	219	W		GGG	219	1	TGG	0.204151	PA14_RS18320	4019774	655	transporter	>		PA14_RS18320		<i>PA14_RS18320</i>&nbsp;&rarr;		PA14_RS18320		PA14_RS18320		snp_nonsynonymous		G	PA14W_e13	4019774	NC_008463		nonsynonymous	-1	output	11		SNP
A	295	D		GCC	295	2	GAC	0.194881	PA14_RS03780	797376	884	ABC transporter ATP-binding protein	>		PA14_RS03780		<i>PA14_RS03780</i>&nbsp;&rarr;		PA14_RS03780		PA14_RS03780		snp_nonsynonymous		C	PA14W_e13	797376	NC_008463		nonsynonymous	-1	output	11		SNP
R	177	L		CGG	177	2	CTG	0.192909	tldD	5166959	530	metalloprotease TldD	<		tldD		<i>tldD</i>&nbsp;&larr;		PA14_RS23685		PA14_RS23685		snp_nonsynonymous		C	PA14W_e13	5166959	NC_008463		nonsynonymous	-1	output	11		SNP
A	262	S		GCG	262	1	TCG	0.172367	PA14_RS18370	4030948	784	glycerol kinase	>		PA14_RS18370		<i>PA14_RS18370</i>&nbsp;&rarr;		PA14_RS18370		PA14_RS18370		snp_nonsynonymous		G	PA14W_e13	4030948	NC_008463		nonsynonymous	-1	output	11		SNP
H	30	D		CAC	30	1	GAC	0.170803	PA14_RS00900	200412	88	methyl-accepting chemotaxis protein	<		PA14_RS00900		<i>PA14_RS00900</i>&nbsp;&larr;		PA14_RS00900		PA14_RS00900		snp_nonsynonymous		G	PA14W_e13	200412	NC_008463		nonsynonymous	-1	output	11		SNP
A	42	E		GCG	42	2	GAG	0.159179	PA14_RS00900	200375	125	methyl-accepting chemotaxis protein	<		PA14_RS00900		<i>PA14_RS00900</i>&nbsp;&larr;		PA14_RS00900		PA14_RS00900		snp_nonsynonymous		G	PA14W_e13	200375	NC_008463		nonsynonymous	-1	output	11		SNP
								0.158658	PA14_RS01670/PA14_RS01675	367807	intergenic (-41/+31)	amino acid ABC transporter permease/cystine ABC transporter substrate-binding protein				PA14_RS01670	<i>PA14_RS01670</i>&nbsp;&larr;&nbsp;/&nbsp;&larr;&nbsp;<i>PA14_RS01675</i>		PA14_RS01670/PA14_RS01675			PA14_RS01670	snp_intergenic		C	PA14W_e13	367807	NC_008463		intergenic	-1	output			SNP
G	54	G		GGC	54	3	GGA	0.158293	PA14_RS30415	2769026	162	hypothetical protein	>		PA14_RS30415		<i>PA14_RS30415</i>&nbsp;&rarr;		PA14_RS30415		PA14_RS30415		snp_synonymous		C	PA14W_e13	2769026	NC_008463		synonymous	-1	output	11		SNP
R	221	L		CGG	221	2	CTG	0.155227	PA14_RS26485	5773417	662	MFS transporter	<		PA14_RS26485		<i>PA14_RS26485</i>&nbsp;&larr;		PA14_RS26485		PA14_RS26485		snp_nonsynonymous		C	PA14W_e13	5773417	NC_008463		nonsynonymous	-1	output	11		SNP
								0.150253	xdhC/guaD	3990232	intergenic (+31/-39)	xanthine dehydrogenase accessory protein XdhC/guanine deaminase				guaD	<i>xdhC</i>&nbsp;&rarr;&nbsp;/&nbsp;&rarr;&nbsp;<i>guaD</i>		PA14_RS18195/PA14_RS18200			PA14_RS18200	snp_intergenic		C	PA14W_e13	3990232	NC_008463		intergenic	-1	output			SNP
V	240	V		GTG	240	3	GTC	0.149134	PA14_RS19140	4195213	720	protease	<		PA14_RS19140		<i>PA14_RS19140</i>&nbsp;&larr;		PA14_RS19140		PA14_RS19140		snp_synonymous		C	PA14W_e13	4195213	NC_008463		synonymous	-1	output	11		SNP
								0.148903	PA14_RS14130/PA14_RS14135	3085248	intergenic (+35/+41)	hypothetical protein/helix-turn-helix domain-containing protein				PA14_RS14135	<i>PA14_RS14130</i>&nbsp;&rarr;&nbsp;/&nbsp;&larr;&nbsp;<i>PA14_RS14135</i>		PA14_RS14130/PA14_RS14135			PA14_RS14135	snp_intergenic		C	PA14W_e13	3085248	NC_008463		intergenic	-1	output			SNP
P	1232	Q		CCG	1232	2	CAG	0.144522	PA14_RS13710	2975858	3695	non-ribosomal peptide synthetase	>		PA14_RS13710		<i>PA14_RS13710</i>&nbsp;&rarr;		PA14_RS13710		PA14_RS13710		snp_nonsynonymous		C	PA14W_e13	2975858	NC_008463		nonsynonymous	-1	output	11		SNP
								0.141204	PA14_RS23795/PA14_RS23800	5196736	intergenic (+54/-40)	ABC transporter substrate-binding protein/ABC transporter substrate-binding protein				PA14_RS23800	<i>PA14_RS23795</i>&nbsp;&rarr;&nbsp;/&nbsp;&rarr;&nbsp;<i>PA14_RS23800</i>		PA14_RS23795/PA14_RS23800			PA14_RS23800	snp_intergenic		C	PA14W_e13	5196736	NC_008463		intergenic	-1	output			SNP
R	730	L		CGG	730	2	CTG	0.140413	PA14_RS05290	1132089	2189	transcriptional regulator	>		PA14_RS05290		<i>PA14_RS05290</i>&nbsp;&rarr;		PA14_RS05290		PA14_RS05290		snp_nonsynonymous		G	PA14W_e13	1132089	NC_008463		nonsynonymous	-1	output	11		SNP
								0.135341	PA14_RS06505/PA14_RS06510	1389040	intergenic (+23/-147)	M4 family elastase LasB/NADH:flavin oxidoreductase/NADH oxidase				PA14_RS06510	<i>PA14_RS06505</i>&nbsp;&rarr;&nbsp;/&nbsp;&rarr;&nbsp;<i>PA14_RS06510</i>		PA14_RS06505/PA14_RS06510			PA14_RS06510	snp_intergenic		A	PA14W_e13	1389040	NC_008463		intergenic	-1	output			SNP
A	162	E		GCG	162	2	GAG	0.131988	PA14_RS10715	2305014	485	cobalt-precorrin-6A reductase	<		PA14_RS10715		<i>PA14_RS10715</i>&nbsp;&larr;		PA14_RS10715		PA14_RS10715		snp_nonsynonymous		G	PA14W_e13	2305014	NC_008463		nonsynonymous	-1	output	11		SNP
G	1	M		GGG	1	2	GTG	0.13104	PA14_RS30185	1548717	2	hypothetical protein	>		PA14_RS30185		<i>PA14_RS30185</i>&nbsp;&rarr;		PA14_RS30185		PA14_RS30185		snp_nonsynonymous		G	PA14W_e13	1548717	NC_008463		nonsynonymous	-1	output	11		SNP
								0.129467	eat/PA14_RS04780	1022412	intergenic (-164/+46)	ethanolamine permease/aldehyde dehydrogenase					<i>eat</i>&nbsp;&larr;&nbsp;/&nbsp;&larr;&nbsp;<i>PA14_RS04780</i>		PA14_RS04775/PA14_RS04780				snp_intergenic		G	PA14W_e13	1022412	NC_008463		intergenic	-1	output			SNP
A	191	D		GCC	191	2	GAC	0.129409	PA14_RS14490	3168275	572	glycosyltransferase family 4 protein	<		PA14_RS14490		<i>PA14_RS14490</i>&nbsp;&larr;		PA14_RS14490		PA14_RS14490		snp_nonsynonymous		G	PA14W_e13	3168275	NC_008463		nonsynonymous	-1	output	11		SNP
								0.128295	PA14_RS07235/PA14_RS30185	1548713	intergenic (+245/-3)	PhzF family phenazine biosynthesis protein/hypothetical protein				PA14_RS30185	<i>PA14_RS07235</i>&nbsp;&rarr;&nbsp;/&nbsp;&rarr;&nbsp;<i>PA14_RS30185</i>		PA14_RS07235/PA14_RS30185			PA14_RS30185	snp_intergenic		C	PA14W_e13	1548713	NC_008463		intergenic	-1	output			SNP
P	28	P		CCC	28	3	CCG	0.127783	PA14_RS28970	6338618	84	3-keto-5-aminohexanoate cleavage protein	<		PA14_RS28970		<i>PA14_RS28970</i>&nbsp;&larr;		PA14_RS28970		PA14_RS28970		snp_synonymous		G	PA14W_e13	6338618	NC_008463		synonymous	-1	output	11		SNP
P	233	P		CCG	233	3	CCT	0.126865	PA14_RS26485	5773380	699	MFS transporter	<		PA14_RS26485		<i>PA14_RS26485</i>&nbsp;&larr;		PA14_RS26485		PA14_RS26485		snp_synonymous		C	PA14W_e13	5773380	NC_008463		synonymous	-1	output	11		SNP
								0.124709	PA14_RS20120/PA14_RS20125	4409374	intergenic (+26/-234)	exotoxin A/amino acid permease				PA14_RS20125	<i>PA14_RS20120</i>&nbsp;&rarr;&nbsp;/&nbsp;&rarr;&nbsp;<i>PA14_RS20125</i>		PA14_RS20120/PA14_RS20125			PA14_RS20125	snp_intergenic		C	PA14W_e13	4409374	NC_008463		intergenic	-1	output			SNP
								0.123293	PA14_RS07235/PA14_RS30185	1548673	intergenic (+205/-43)	PhzF family phenazine biosynthesis protein/hypothetical protein				PA14_RS30185	<i>PA14_RS07235</i>&nbsp;&rarr;&nbsp;/&nbsp;&rarr;&nbsp;<i>PA14_RS30185</i>		PA14_RS07235/PA14_RS30185			PA14_RS30185	snp_intergenic		C	PA14W_e13	1548673	NC_008463		intergenic	-1	output			SNP
								0.122211	PA14_RS06505/PA14_RS06510	1389036	intergenic (+19/-151)	M4 family elastase LasB/NADH:flavin oxidoreductase/NADH oxidase				PA14_RS06510	<i>PA14_RS06505</i>&nbsp;&rarr;&nbsp;/&nbsp;&rarr;&nbsp;<i>PA14_RS06510</i>		PA14_RS06505/PA14_RS06510			PA14_RS06510	snp_intergenic		C	PA14W_e13	1389036	NC_008463		intergenic	-1	output			SNP
R	77	S		CGC	77	1	AGC	0.120438	PA14_RS11185	2396084	229	RebB family R body protein	<		PA14_RS11185		<i>PA14_RS11185</i>&nbsp;&larr;		PA14_RS11185		PA14_RS11185		snp_nonsynonymous		G	PA14W_e13	2396084	NC_008463		nonsynonymous	-1	output	11		SNP
P	326	T		CCC	326	1	ACC	0.112303	prpF	4788232	976	2-methylaconitate cis-trans isomerase PrpF	>		prpF		<i>prpF</i>&nbsp;&rarr;		PA14_RS21985		PA14_RS21985		snp_nonsynonymous		C	PA14W_e13	4788232	NC_008463		nonsynonymous	-1	output	11		SNP
								0.110289	PA14_RS31135	1051412	pseudogene (40/162 nt)	alpha/beta hydrolase	>				<i>PA14_RS31135</i>&nbsp;&rarr;		PA14_RS31135				snp_pseudogene		C	PA14W_e13	1051412	NC_008463		pseudogene	-1	output			SNP
V	170	V		GTT	170	3	GTA	0.110005	PA14_RS11215	2400228	510	hypothetical protein	<		PA14_RS11215		<i>PA14_RS11215</i>&nbsp;&larr;		PA14_RS11215		PA14_RS11215		snp_synonymous		A	PA14W_e13	2400228	NC_008463		synonymous	-1	output	11		SNP
G	4	C		GGC	4	1	TGC	0.109163	PA14_RS30185	1548725	10	hypothetical protein	>		PA14_RS30185		<i>PA14_RS30185</i>&nbsp;&rarr;		PA14_RS30185		PA14_RS30185		snp_nonsynonymous		G	PA14W_e13	1548725	NC_008463		nonsynonymous	-1	output	11		SNP
G	46	W		GGG	46	1	TGG	0.107864	PA14_RS28130	6155655	136	YecA family protein	<		PA14_RS28130		<i>PA14_RS28130</i>&nbsp;&larr;		PA14_RS28130		PA14_RS28130		snp_nonsynonymous		C	PA14W_e13	6155655	NC_008463		nonsynonymous	-1	output	11		SNP
								0.104185	PA14_RS04920/PA14_RS31135	1051362	intergenic (+73/-11)	alpha/beta hydrolase/alpha/beta hydrolase				PA14_RS31135	<i>PA14_RS04920</i>&nbsp;&rarr;&nbsp;/&nbsp;&rarr;&nbsp;<i>PA14_RS31135</i>		PA14_RS04920/PA14_RS31135			PA14_RS31135	snp_intergenic		G	PA14W_e13	1051362	NC_008463		intergenic	-1	output			SNP
L	206	P		CTC	206	2	CCC	0.0988684	PA14_RS28830	6304571	617	response regulator	<		PA14_RS28830		<i>PA14_RS28830</i>&nbsp;&larr;		PA14_RS28830		PA14_RS28830		snp_nonsynonymous		A	PA14W_e13	6304571	NC_008463		nonsynonymous	-1	output	11		SNP
G	67	W		GGG	67	1	TGG	0.0870309	bioF	570979	199	8-amino-7-oxononanoate synthase	>		bioF		<i>bioF</i>&nbsp;&rarr;		PA14_RS02620		PA14_RS02620		snp_nonsynonymous		G	PA14W_e13	570979	NC_008463		nonsynonymous	-1	output	11		SNP
								0.0785418	prpF/prpD	4788490	intergenic (+46/-89)	2-methylaconitate cis-trans isomerase PrpF/2-methylcitrate dehydratase				prpD	<i>prpF</i>&nbsp;&rarr;&nbsp;/&nbsp;&rarr;&nbsp;<i>prpD</i>		PA14_RS21985/PA14_RS21990			PA14_RS21990	snp_intergenic		A	PA14W_e13	4788490	NC_008463		intergenic	-1	output			SNP
								0.075911	PA14_RS29520/PA14_RS29525	6461157	intergenic (+369/+247)	homoserine kinase/hypothetical protein				PA14_RS29525	<i>PA14_RS29520</i>&nbsp;&rarr;&nbsp;/&nbsp;&larr;&nbsp;<i>PA14_RS29525</i>		PA14_RS29520/PA14_RS29525			PA14_RS29525	snp_intergenic		C	PA14W_e13	6461157	NC_008463		intergenic	-1	output			SNP
								0.0737162	PA14_RS04920/PA14_RS31135	1051347	intergenic (+58/-26)	alpha/beta hydrolase/alpha/beta hydrolase				PA14_RS31135	<i>PA14_RS04920</i>&nbsp;&rarr;&nbsp;/&nbsp;&rarr;&nbsp;<i>PA14_RS31135</i>		PA14_RS04920/PA14_RS31135			PA14_RS31135	snp_intergenic		G	PA14W_e13	1051347	NC_008463		intergenic	-1	output			SNP
Q	293	L		CAG	293	2	CTG	0.0659528	PA14_RS05235	1115629	878	AAA domain-containing protein	<		PA14_RS05235		<i>PA14_RS05235</i>&nbsp;&larr;		PA14_RS05235		PA14_RS05235		snp_nonsynonymous		T	PA14W_e13	1115629	NC_008463		nonsynonymous	-1	output	11		SNP
Y	10	C		TAC	10	2	TGC	0.0643282	PA14_RS16255	3573106	29	alpha/beta hydrolase	>		PA14_RS16255		<i>PA14_RS16255</i>&nbsp;&rarr;		PA14_RS16255		PA14_RS16255		snp_nonsynonymous		A	PA14W_e13	3573106	NC_008463		nonsynonymous	-1	output	11		SNP
I	1103	I		ATC	1103	3	ATT	0.0622854	PA14_RS16325	3593406	3309	BapA prefix-like domain-containing protein	<		PA14_RS16325		<i>PA14_RS16325</i>&nbsp;&larr;		PA14_RS16325		PA14_RS16325		snp_synonymous		G	PA14W_e13	3593406	NC_008463		synonymous	-1	output	11		SNP
D	124	G		GAC	124	2	GGC	0.0616589	PA14_RS00725	161694	371	nucleoside hydrolase	>		PA14_RS00725		<i>PA14_RS00725</i>&nbsp;&rarr;		PA14_RS00725		PA14_RS00725		snp_nonsynonymous		A	PA14W_e13	161694	NC_008463		nonsynonymous	-1	output	11		SNP
C	50	R		TGC	50	1	CGC	0.0613437	PA14_RS15795	3467112	148	pentapeptide repeat-containing protein	>		PA14_RS15795		<i>PA14_RS15795</i>&nbsp;&rarr;		PA14_RS15795		PA14_RS15795		snp_nonsynonymous		T	PA14W_e13	3467112	NC_008463		nonsynonymous	-1	output	11		SNP
T	74	A		ACC	74	1	GCC	0.0613418	PA14_RS18600	4073514	220	flagellar hook-length control protein FliK	<		PA14_RS18600		<i>PA14_RS18600</i>&nbsp;&larr;		PA14_RS18600		PA14_RS18600		snp_nonsynonymous		T	PA14W_e13	4073514	NC_008463		nonsynonymous	-1	output	11		SNP
G	192	S		GGC	192	1	AGC	0.059514	ilvA	4196993	574	threonine ammonia-lyase, biosynthetic	<		ilvA		<i>ilvA</i>&nbsp;&larr;		PA14_RS19145		PA14_RS19145		snp_nonsynonymous		C	PA14W_e13	4196993	NC_008463		nonsynonymous	-1	output	11		SNP
C	247	R		TGT	247	1	CGT	0.056951	lpxO2	4625083	739	lipid A hydroxylase LpxO2	>		lpxO2		<i>lpxO2</i>&nbsp;&rarr;		PA14_RS21235		PA14_RS21235		snp_nonsynonymous		T	PA14W_e13	4625083	NC_008463		nonsynonymous	-1	output	11		SNP
T	229	A		ACC	229	1	GCC	0.0558705	fliI	4453226	685	flagellar protein export ATPase FliI	<		fliI		<i>fliI</i>&nbsp;&larr;		PA14_RS20350		PA14_RS20350		snp_nonsynonymous		T	PA14W_e13	4453226	NC_008463		nonsynonymous	-1	output	11		SNP
T	1211	T		ACT	1211	3	ACG	0.0555472	PA14_RS16325	3593082	3633	BapA prefix-like domain-containing protein	<		PA14_RS16325		<i>PA14_RS16325</i>&nbsp;&larr;		PA14_RS16325		PA14_RS16325		snp_synonymous		A	PA14W_e13	3593082	NC_008463		synonymous	-1	output	11		SNP
T	558	T		ACT	558	3	ACC	0.0541668	PA14_RS12150	2576775	1674	methyl-accepting chemotaxis protein	<		PA14_RS12150		<i>PA14_RS12150</i>&nbsp;&larr;		PA14_RS12150		PA14_RS12150		snp_synonymous		A	PA14W_e13	2576775	NC_008463		synonymous	-1	output	11		SNP
L	1951	L		TTG	1951	1	CTG	0.0538721	PA14_RS16325	3590864	5851	BapA prefix-like domain-containing protein	<		PA14_RS16325		<i>PA14_RS16325</i>&nbsp;&larr;		PA14_RS16325		PA14_RS16325		snp_synonymous		A	PA14W_e13	3590864	NC_008463		synonymous	-1	output	11		SNP
S	103	P		TCG	103	1	CCG	0.0536079	PA14_RS21675	4719185	307	NAD(P)H-dependent oxidoreductase	>		PA14_RS21675		<i>PA14_RS21675</i>&nbsp;&rarr;		PA14_RS21675		PA14_RS21675		snp_nonsynonymous		T	PA14W_e13	4719185	NC_008463		nonsynonymous	-1	output	11		SNP
Q	69	L		CAG	69	2	CTG	0.0529189	PA14_RS01135	250140	206	3-carboxy-cis,cis-muconate cycloisomerase	>		PA14_RS01135		<i>PA14_RS01135</i>&nbsp;&rarr;		PA14_RS01135		PA14_RS01135		snp_nonsynonymous		A	PA14W_e13	250140	NC_008463		nonsynonymous	-1	output	11		SNP
F	861	F		TTT	861	3	TTC	0.0528989	PA14_RS11765	2497653	2583	DUF4011 domain-containing protein	<		PA14_RS11765		<i>PA14_RS11765</i>&nbsp;&larr;		PA14_RS11765		PA14_RS11765		snp_synonymous		A	PA14W_e13	2497653	NC_008463		synonymous	-1	output	11		SNP
								0.0522261	PA14_RS02645/PA14_RS02650	576718	intergenic (+25/-188)	acyl-CoA dehydrogenase/acyl-CoA dehydrogenase				PA14_RS02650	<i>PA14_RS02645</i>&nbsp;&rarr;&nbsp;/&nbsp;&rarr;&nbsp;<i>PA14_RS02650</i>		PA14_RS02645/PA14_RS02650			PA14_RS02650	snp_intergenic		G	PA14W_e13	576718	NC_008463		intergenic	-1	output			SNP
D	152	G		GAT	152	2	GGT	0.0516844	PA14_RS03330	708226	455	phage tail protein	>		PA14_RS03330		<i>PA14_RS03330</i>&nbsp;&rarr;		PA14_RS03330		PA14_RS03330		snp_nonsynonymous		A	PA14W_e13	708226	NC_008463		nonsynonymous	-1	output	11		SNP
N	2585	D		AAC	2585	1	GAC	0.0504241	PA14_RS22575	4922680	7753	filamentous hemagglutinin N-terminal domain-containing protein	<		PA14_RS22575		<i>PA14_RS22575</i>&nbsp;&larr;		PA14_RS22575		PA14_RS22575		snp_nonsynonymous		T	PA14W_e13	4922680	NC_008463		nonsynonymous	-1	output	11		SNP
								1	orfN	2040287	coding (139/1017 nt)	glycosyltransferase family 4 protein	>	PA14_RS09495			<i>PA14_RS09495</i>&nbsp;&rarr;		PA14_RS09495	PA14_RS09495			small_indel			PA14W_a13	2040287	NC_008463	1		-1	output			DEL
								1	PA14_RS20010/PA14_RS20015	4376837	intergenic (+25/+7)	cytochrome C protein NapC/lytic murein transglycosylase				PA14_RS20015	<i>PA14_RS20010</i>&nbsp;&rarr;&nbsp;/&nbsp;&larr;&nbsp;<i>PA14_RS20015</i>		PA14_RS20010/PA14_RS20015			PA14_RS20015	snp_intergenic		G	PA14W_a13	4376837	NC_008463		intergenic	-1	output			SNP
								1	PA14_RS21380/PA14_RS21385	4658216	intergenic (-35/+130)	hypothetical protein/hypothetical protein				PA14_RS21380	<i>PA14_RS21380</i>&nbsp;&larr;&nbsp;/&nbsp;&larr;&nbsp;<i>PA14_RS21385</i>		PA14_RS21380/PA14_RS21385			PA14_RS21380	snp_intergenic		C	PA14W_a13	4658216	NC_008463		intergenic	-1	output			SNP
L	169	P		CTG	169	2	CCG	1	pmrB	5637189	506	two-component system sensor histidine kinase PmrB	>		pmrB		<i>pmrB</i>&nbsp;&rarr;		PA14_RS25825		PA14_RS25825		snp_nonsynonymous		T	PA14W_a13	5637189	NC_008463		nonsynonymous	-1	output	11		SNP
R	22	G		CGG	22	1	GGG	1	PA14_RS31030	5910258	64	hypothetical protein	>		PA14_RS31030		<i>PA14_RS31030</i>&nbsp;&rarr;		PA14_RS31030		PA14_RS31030		snp_nonsynonymous		C	PA14W_a13	5910258	NC_008463		nonsynonymous	-1	output	11		SNP
R	237	G		AGG	237	1	GGG	0.838559	PA14_RS27640	6052866	709	CPBP family intramembrane metalloprotease	>		PA14_RS27640		<i>PA14_RS27640</i>&nbsp;&rarr;		PA14_RS27640		PA14_RS27640		snp_nonsynonymous		A	PA14W_a13	6052866	NC_008463		nonsynonymous	-1	output	11		SNP
Q	20	L		CAG	20	2	CTG	0.825188	PA14_RS20255	4434917	59	YfiR family protein	>		PA14_RS20255		<i>PA14_RS20255</i>&nbsp;&rarr;		PA14_RS20255		PA14_RS20255		snp_nonsynonymous		A	PA14W_a13	4434917	NC_008463		nonsynonymous	-1	output	11		SNP
								0.523378	PA14_RS14420/PA14_RS14425	3152070	intergenic (-73/+27)	asparaginase/sodium:alanine symporter family protein				PA14_RS14420	<i>PA14_RS14420</i>&nbsp;&larr;&nbsp;/&nbsp;&larr;&nbsp;<i>PA14_RS14425</i>		PA14_RS14420/PA14_RS14425			PA14_RS14420	snp_intergenic		G	PA14W_a13	3152070	NC_008463		intergenic	-1	output			SNP
								0.386193	PA14_RS18660/PA14_RS18665	4089350	intergenic (-133/+33)	cation-transporting P-type ATPase/acetyltransferase				PA14_RS18660	<i>PA14_RS18660</i>&nbsp;&larr;&nbsp;/&nbsp;&larr;&nbsp;<i>PA14_RS18665</i>		PA14_RS18660/PA14_RS18665			PA14_RS18660	snp_intergenic		C	PA14W_a13	4089350	NC_008463		intergenic	-1	output			SNP
								0.362689	PA14_RS08345/PA14_RS08350	1787262	intergenic (+23/-292)	protein-glutamate O-methyltransferase CheR/STAS domain-containing protein				PA14_RS08350	<i>PA14_RS08345</i>&nbsp;&rarr;&nbsp;/&nbsp;&rarr;&nbsp;<i>PA14_RS08350</i>		PA14_RS08345/PA14_RS08350			PA14_RS08350	snp_intergenic		C	PA14W_a13	1787262	NC_008463		intergenic	-1	output			SNP
								0.318958	PA14_RS18660/PA14_RS18665	4089363	intergenic (-146/+20)	cation-transporting P-type ATPase/acetyltransferase				PA14_RS18660	<i>PA14_RS18660</i>&nbsp;&larr;&nbsp;/&nbsp;&larr;&nbsp;<i>PA14_RS18665</i>		PA14_RS18660/PA14_RS18665			PA14_RS18660	snp_intergenic		G	PA14W_a13	4089363	NC_008463		intergenic	-1	output			SNP
								0.310878	PA14_RS18660/PA14_RS18665	4089371	intergenic (-154/+12)	cation-transporting P-type ATPase/acetyltransferase					<i>PA14_RS18660</i>&nbsp;&larr;&nbsp;/&nbsp;&larr;&nbsp;<i>PA14_RS18665</i>		PA14_RS18660/PA14_RS18665				snp_intergenic		G	PA14W_a13	4089371	NC_008463		intergenic	-1	output			SNP
A	86	E		GCG	86	2	GAG	0.293897	argJ	5097021	257	bifunctional glutamate N-acetyltransferase/amino-acid acetyltransferase ArgJ	<		argJ		<i>argJ</i>&nbsp;&larr;		PA14_RS23325		PA14_RS23325		snp_nonsynonymous		G	PA14W_a13	5097021	NC_008463		nonsynonymous	-1	output	11		SNP
R	184	L		CGG	184	2	CTG	0.283216	tldD	5166938	551	metalloprotease TldD	<		tldD		<i>tldD</i>&nbsp;&larr;		PA14_RS23685		PA14_RS23685		snp_nonsynonymous		C	PA14W_a13	5166938	NC_008463		nonsynonymous	-1	output	11		SNP
								0.281712	PA14_RS08345/PA14_RS08350	1787265	intergenic (+26/-289)	protein-glutamate O-methyltransferase CheR/STAS domain-containing protein				PA14_RS08350	<i>PA14_RS08345</i>&nbsp;&rarr;&nbsp;/&nbsp;&rarr;&nbsp;<i>PA14_RS08350</i>		PA14_RS08345/PA14_RS08350			PA14_RS08350	snp_intergenic		G	PA14W_a13	1787265	NC_008463		intergenic	-1	output			SNP
H	293	D		CAC	293	1	GAC	0.246145	PA14_RS00995	223215	877	NAD(P)(+) transhydrogenase (Re/Si-specific) subunit beta	>		PA14_RS00995		<i>PA14_RS00995</i>&nbsp;&rarr;		PA14_RS00995		PA14_RS00995		snp_nonsynonymous		C	PA14W_a13	223215	NC_008463		nonsynonymous	-1	output	11		SNP
H	128	H		CAT	128	3	CAC	0.232458	PA14_RS28350	6206227	384	Hcp family type VI secretion system effector	<		PA14_RS28350		<i>PA14_RS28350</i>&nbsp;&larr;		PA14_RS28350		PA14_RS28350		snp_synonymous		A	PA14W_a13	6206227	NC_008463		synonymous	-1	output	11		SNP
A	143	D		GCC	143	2	GAC	0.229724	mexE	2818181	428	multidrug efflux RND transporter periplasmic adaptor subunit MexE	<		mexE		<i>mexE</i>&nbsp;&larr;		PA14_RS13220		PA14_RS13220		snp_nonsynonymous		G	PA14W_a13	2818181	NC_008463		nonsynonymous	-1	output	11		SNP
G	185	V		GGG	185	2	GTG	0.217415	tldD	5166935	554	metalloprotease TldD	<		tldD		<i>tldD</i>&nbsp;&larr;		PA14_RS23685		PA14_RS23685		snp_nonsynonymous		C	PA14W_a13	5166935	NC_008463		nonsynonymous	-1	output	11		SNP
								0.212261	PA14_RS15480/PA14_RS15485	3397726	intergenic (+16/+142)	DUF3857 domain-containing transglutaminase family protein/pseudouridine synthase				PA14_RS15485	<i>PA14_RS15480</i>&nbsp;&rarr;&nbsp;/&nbsp;&larr;&nbsp;<i>PA14_RS15485</i>		PA14_RS15480/PA14_RS15485			PA14_RS15485	snp_intergenic		G	PA14W_a13	3397726	NC_008463		intergenic	-1	output			SNP
								0.197658	PA14_RS20120/PA14_RS20125	4409376	intergenic (+28/-232)	exotoxin A/amino acid permease				PA14_RS20125	<i>PA14_RS20120</i>&nbsp;&rarr;&nbsp;/&nbsp;&rarr;&nbsp;<i>PA14_RS20125</i>		PA14_RS20120/PA14_RS20125			PA14_RS20125	snp_intergenic		C	PA14W_a13	4409376	NC_008463		intergenic	-1	output			SNP
R	214	L		CGG	214	2	CTG	0.194149	PA14_RS18320	4019760	641	transporter	>		PA14_RS18320		<i>PA14_RS18320</i>&nbsp;&rarr;		PA14_RS18320		PA14_RS18320		snp_nonsynonymous		G	PA14W_a13	4019760	NC_008463		nonsynonymous	-1	output	11		SNP
P	24	R		CCC	24	2	CGC	0.185136	PA14_RS31030	5910265	71	hypothetical protein	>		PA14_RS31030		<i>PA14_RS31030</i>&nbsp;&rarr;		PA14_RS31030		PA14_RS31030		snp_nonsynonymous		C	PA14W_a13	5910265	NC_008463		nonsynonymous	-1	output	11		SNP
H	30	D		CAC	30	1	GAC	0.184998	PA14_RS00900	200412	88	methyl-accepting chemotaxis protein	<		PA14_RS00900		<i>PA14_RS00900</i>&nbsp;&larr;		PA14_RS00900		PA14_RS00900		snp_nonsynonymous		G	PA14W_a13	200412	NC_008463		nonsynonymous	-1	output	11		SNP
P	111	Q		CCG	111	2	CAG	0.176306	PA14_RS25300	5522229	332	hypothetical protein	<		PA14_RS25300		<i>PA14_RS25300</i>&nbsp;&larr;		PA14_RS25300		PA14_RS25300		snp_nonsynonymous		G	PA14W_a13	5522229	NC_008463		nonsynonymous	-1	output	11		SNP
V	41	L		GTG	41	1	TTG	0.174427	PA14_RS15205	3325906	121	SDR family oxidoreductase	<		PA14_RS15205		<i>PA14_RS15205</i>&nbsp;&larr;		PA14_RS15205		PA14_RS15205		snp_nonsynonymous		C	PA14W_a13	3325906	NC_008463		nonsynonymous	-1	output	11		SNP
								0.171671	PA14_RS25515/PA14_RS25520	5569762	intergenic (-348/-66)	hypothetical protein/NCS2 family permease					<i>PA14_RS25515</i>&nbsp;&larr;&nbsp;/&nbsp;&rarr;&nbsp;<i>PA14_RS25520</i>		PA14_RS25515/PA14_RS25520				snp_intergenic		G	PA14W_a13	5569762	NC_008463		intergenic	-1	output			SNP
								0.169701	PA14_RS08345/PA14_RS08350	1787299	intergenic (+60/-255)	protein-glutamate O-methyltransferase CheR/STAS domain-containing protein				PA14_RS08350	<i>PA14_RS08345</i>&nbsp;&rarr;&nbsp;/&nbsp;&rarr;&nbsp;<i>PA14_RS08350</i>		PA14_RS08345/PA14_RS08350			PA14_RS08350	snp_intergenic		G	PA14W_a13	1787299	NC_008463		intergenic	-1	output			SNP
R	214	S		CGC	214	1	AGC	0.158061	PA14_RS01695	372954	640	fumarylacetoacetate hydrolase family protein	>		PA14_RS01695		<i>PA14_RS01695</i>&nbsp;&rarr;		PA14_RS01695		PA14_RS01695		snp_nonsynonymous		C	PA14W_a13	372954	NC_008463		nonsynonymous	-1	output	11		SNP
R	226	L		CGC	226	2	CTC	0.156516	PA14_RS26485	5773402	677	MFS transporter	<		PA14_RS26485		<i>PA14_RS26485</i>&nbsp;&larr;		PA14_RS26485		PA14_RS26485		snp_nonsynonymous		C	PA14W_a13	5773402	NC_008463		nonsynonymous	-1	output	11		SNP
P	138	T		CCC	138	1	ACC	0.152778	PA14_RS19465	4262447	412	helix-turn-helix domain-containing protein	<		PA14_RS19465		<i>PA14_RS19465</i>&nbsp;&larr;		PA14_RS19465		PA14_RS19465		snp_nonsynonymous		G	PA14W_a13	4262447	NC_008463		nonsynonymous	-1	output	11		SNP
R	730	L		CGG	730	2	CTG	0.146457	PA14_RS05290	1132089	2189	transcriptional regulator	>		PA14_RS05290		<i>PA14_RS05290</i>&nbsp;&rarr;		PA14_RS05290		PA14_RS05290		snp_nonsynonymous		G	PA14W_a13	1132089	NC_008463		nonsynonymous	-1	output	11		SNP
								0.13993	trbL/PA14_RS06215	1316005	intergenic (+17/-50)	P-type conjugative transfer protein TrbL/type I toxin-antitoxin system ptaRNA1 family toxin				PA14_RS06215	<i>trbL</i>&nbsp;&rarr;&nbsp;/&nbsp;&rarr;&nbsp;<i>PA14_RS06215</i>		PA14_RS06210/PA14_RS06215			PA14_RS06215	snp_intergenic		G	PA14W_a13	1316005	NC_008463		intergenic	-1	output			SNP
P	48	H		CCC	48	2	CAC	0.135152	PA14_RS28130	6155648	143	YecA family protein	<		PA14_RS28130		<i>PA14_RS28130</i>&nbsp;&larr;		PA14_RS28130		PA14_RS28130		snp_nonsynonymous		G	PA14W_a13	6155648	NC_008463		nonsynonymous	-1	output	11		SNP
A	282	D		GCC	282	2	GAC	0.133825	PA14_RS27015	5896932	845	serine/threonine protein kinase	<		PA14_RS27015		<i>PA14_RS27015</i>&nbsp;&larr;		PA14_RS27015		PA14_RS27015		snp_nonsynonymous		G	PA14W_a13	5896932	NC_008463		nonsynonymous	-1	output	11		SNP
A	43	E		GCG	43	2	GAG	0.132315	PA14_RS28130	6155663	128	YecA family protein	<		PA14_RS28130		<i>PA14_RS28130</i>&nbsp;&larr;		PA14_RS28130		PA14_RS28130		snp_nonsynonymous		G	PA14W_a13	6155663	NC_008463		nonsynonymous	-1	output	11		SNP
G	220	V		GGG	220	2	GTG	0.13159	PA14_RS01695	372973	659	fumarylacetoacetate hydrolase family protein	>		PA14_RS01695		<i>PA14_RS01695</i>&nbsp;&rarr;		PA14_RS01695		PA14_RS01695		snp_nonsynonymous		G	PA14W_a13	372973	NC_008463		nonsynonymous	-1	output	11		SNP
P	292	A		CCC	292	1	GCC	0.131113	PA14_RS00995	223212	874	NAD(P)(+) transhydrogenase (Re/Si-specific) subunit beta	>		PA14_RS00995		<i>PA14_RS00995</i>&nbsp;&rarr;		PA14_RS00995		PA14_RS00995		snp_nonsynonymous		C	PA14W_a13	223212	NC_008463		nonsynonymous	-1	output	11		SNP
								0.128272	PA14_RS16005/PA14_RS16010	3515861	intergenic (+615/+269)	AAA family ATPase/DUF4354 family protein				PA14_RS16010	<i>PA14_RS16005</i>&nbsp;&rarr;&nbsp;/&nbsp;&larr;&nbsp;<i>PA14_RS16010</i>		PA14_RS16005/PA14_RS16010			PA14_RS16010	snp_intergenic		G	PA14W_a13	3515861	NC_008463		intergenic	-1	output			SNP
								0.127799	PA14_RS13885/tssC	3027640	intergenic (-57/+17)	type VI secretion system tube protein Hcp/type VI secretion system contractile sheath large subunit				PA14_RS13885	<i>PA14_RS13885</i>&nbsp;&larr;&nbsp;/&nbsp;&larr;&nbsp;<i>tssC</i>		PA14_RS13885/PA14_RS13890			PA14_RS13885	snp_intergenic		G	PA14W_a13	3027640	NC_008463		intergenic	-1	output			SNP
								0.127419	PA14_RS02280/PA14_RS02285	497428	intergenic (-12/+29)	bifunctional (p)ppGpp synthetase/guanosine-3',5'-bis(diphosphate) 3'-pyrophosphohydrolase/adenosylhomocysteinase				PA14_RS02280	<i>PA14_RS02280</i>&nbsp;&larr;&nbsp;/&nbsp;&larr;&nbsp;<i>PA14_RS02285</i>		PA14_RS02280/PA14_RS02285			PA14_RS02280	snp_intergenic		C	PA14W_a13	497428	NC_008463		intergenic	-1	output			SNP
A	109	D		GCC	109	2	GAC	0.124813	PA14_RS12335	2621130	326	leucyl/phenylalanyl-tRNA--protein transferase	<		PA14_RS12335		<i>PA14_RS12335</i>&nbsp;&larr;		PA14_RS12335		PA14_RS12335		snp_nonsynonymous		G	PA14W_a13	2621130	NC_008463		nonsynonymous	-1	output	11		SNP
								0.118952	PA14_RS25430/PA14_RS25435	5554027	intergenic (+28/-64)	AAA family ATPase/pentapeptide repeat-containing protein				PA14_RS25435	<i>PA14_RS25430</i>&nbsp;&rarr;&nbsp;/&nbsp;&rarr;&nbsp;<i>PA14_RS25435</i>		PA14_RS25430/PA14_RS25435			PA14_RS25435	snp_intergenic		C	PA14W_a13	5554027	NC_008463		intergenic	-1	output			SNP
								0.115851	PA14_RS29780/PA14_RS29785	6515042	intergenic (+304/-56)	HAD-IB family phosphatase/MFS transporter				PA14_RS29785	<i>PA14_RS29780</i>&nbsp;&rarr;&nbsp;/&nbsp;&rarr;&nbsp;<i>PA14_RS29785</i>		PA14_RS29780/PA14_RS29785			PA14_RS29785	snp_intergenic		G	PA14W_a13	6515042	NC_008463		intergenic	-1	output			SNP
								0.104116	PA14_RS05280/PA14_RS05285	1128155	intergenic (+16/-45)	DUF1302 domain-containing protein/DUF1329 domain-containing protein				PA14_RS05285	<i>PA14_RS05280</i>&nbsp;&rarr;&nbsp;/&nbsp;&rarr;&nbsp;<i>PA14_RS05285</i>		PA14_RS05280/PA14_RS05285			PA14_RS05285	snp_intergenic		G	PA14W_a13	1128155	NC_008463		intergenic	-1	output			SNP
Q	254	R		CAG	254	2	CGG	0.102546	PA14_RS07880	1697669	761	LysR family transcriptional regulator	<		PA14_RS07880		<i>PA14_RS07880</i>&nbsp;&larr;		PA14_RS07880		PA14_RS07880		snp_nonsynonymous		T	PA14W_a13	1697669	NC_008463		nonsynonymous	-1	output	11		SNP
V	354	V		GTT	354	3	GTC	0.10229	trbL	2681721	1062	P-type conjugative transfer protein TrbL	<		trbL		<i>trbL</i>&nbsp;&larr;		PA14_RS12610		PA14_RS12610		snp_synonymous		A	PA14W_a13	2681721	NC_008463		synonymous	-1	output	11		SNP
L	206	P		CTC	206	2	CCC	0.0966229	PA14_RS28830	6304571	617	response regulator	<		PA14_RS28830		<i>PA14_RS28830</i>&nbsp;&larr;		PA14_RS28830		PA14_RS28830		snp_nonsynonymous		A	PA14W_a13	6304571	NC_008463		nonsynonymous	-1	output	11		SNP
A	207	A		GCT	207	3	GCC	0.0931358	PA14_RS17120	3762630	621	GMP synthase	<		PA14_RS17120		<i>PA14_RS17120</i>&nbsp;&larr;		PA14_RS17120		PA14_RS17120		snp_synonymous		A	PA14W_a13	3762630	NC_008463		synonymous	-1	output	11		SNP
								0.091888	PA14_RS06555/PA14_RS06560	1397963	intergenic (-303/+21)	response regulator transcription factor/NAD(P)/FAD-dependent oxidoreductase					<i>PA14_RS06555</i>&nbsp;&larr;&nbsp;/&nbsp;&larr;&nbsp;<i>PA14_RS06560</i>		PA14_RS06555/PA14_RS06560				snp_intergenic		G	PA14W_a13	1397963	NC_008463		intergenic	-1	output			SNP
G	108	V		GGG	108	2	GTG	0.0849652	PA14_RS17280	3788089	323	EscN/YscN/HrcN family type III secretion system ATPase	>		PA14_RS17280		<i>PA14_RS17280</i>&nbsp;&rarr;		PA14_RS17280		PA14_RS17280		snp_nonsynonymous		G	PA14W_a13	3788089	NC_008463		nonsynonymous	-1	output	11		SNP
								0.0836163	PA14_RS02995/ltrA	640512	intergenic (-29/+69)	tRNA-Ile/group II intron reverse transcriptase/maturase				PA14_RS02995	<i>PA14_RS02995</i>&nbsp;&larr;&nbsp;/&nbsp;&larr;&nbsp;<i>ltrA</i>		PA14_RS02995/PA14_RS03000			PA14_RS02995	snp_intergenic		G	PA14W_a13	640512	NC_008463		intergenic	-1	output			SNP
								0.0813799	opmH/PA14_RS26855	5856980	intergenic (+35/+31)	efflux transporter outer membrane subunit OpmH/NAD(P)H-dependent oxidoreductase				PA14_RS26855	<i>opmH</i>&nbsp;&rarr;&nbsp;/&nbsp;&larr;&nbsp;<i>PA14_RS26855</i>		PA14_RS26850/PA14_RS26855			PA14_RS26855	snp_intergenic		G	PA14W_a13	5856980	NC_008463		intergenic	-1	output			SNP
S	89	F		TCT	89	2	TTT	0.0798888	PA14_RS10540	2270707	266	AAA domain-containing protein	>		PA14_RS10540		<i>PA14_RS10540</i>&nbsp;&rarr;		PA14_RS10540		PA14_RS10540		snp_nonsynonymous		C	PA14W_a13	2270707	NC_008463		nonsynonymous	-1	output	11		SNP
								0.0757313	PA14_RS09500	2043187	coding (1578/1998 nt)	polysaccharide biosynthesis protein	>	PA14_RS09500			<i>PA14_RS09500</i>&nbsp;&rarr;		PA14_RS09500	PA14_RS09500			small_indel			PA14W_a13	2043187	NC_008463	1		-1	output			DEL
N	11	Y		AAC	11	1	TAC	0.0727792	PA14_RS22675	4948608	31	error-prone DNA polymerase	>		PA14_RS22675		<i>PA14_RS22675</i>&nbsp;&rarr;		PA14_RS22675		PA14_RS22675		snp_nonsynonymous		A	PA14W_a13	4948608	NC_008463		nonsynonymous	-1	output	11		SNP
T	33	A		ACC	33	1	GCC	0.0722733	PA14_RS20260	4435527	97	diguanylate cyclase	>		PA14_RS20260		<i>PA14_RS20260</i>&nbsp;&rarr;		PA14_RS20260		PA14_RS20260		snp_nonsynonymous		A	PA14W_a13	4435527	NC_008463		nonsynonymous	-1	output	11		SNP
G	128	S		GGC	128	1	AGC	0.0643024	PA14_RS22200	4836482	382	tripartite tricarboxylate transporter TctB family protein	>		PA14_RS22200		<i>PA14_RS22200</i>&nbsp;&rarr;		PA14_RS22200		PA14_RS22200		snp_nonsynonymous		G	PA14W_a13	4836482	NC_008463		nonsynonymous	-1	output	11		SNP
S	45	F		TCC	45	2	TTC	0.06321	PA14_RS02740	593964	134	VWA domain-containing protein	>		PA14_RS02740		<i>PA14_RS02740</i>&nbsp;&rarr;		PA14_RS02740		PA14_RS02740		snp_nonsynonymous		C	PA14W_a13	593964	NC_008463		nonsynonymous	-1	output	11		SNP
E	165	E		GAA	165	3	GAG	0.0595036	PA14_RS25885	5649080	495	acyl dehydratase	>		PA14_RS25885		<i>PA14_RS25885</i>&nbsp;&rarr;		PA14_RS25885		PA14_RS25885		snp_synonymous		A	PA14W_a13	5649080	NC_008463		synonymous	-1	output	11		SNP
E	213	D		GAG	213	3	GAC	0.0587826	PA14_RS08915	1918268	639	patatin-like phospholipase family protein	>		PA14_RS08915		<i>PA14_RS08915</i>&nbsp;&rarr;		PA14_RS08915		PA14_RS08915		snp_nonsynonymous		G	PA14W_a13	1918268	NC_008463		nonsynonymous	-1	output	11		SNP
H	205	L		CAC	205	2	CTC	0.0587597	PA14_RS15195	3323687	614	thiamine pyrophosphate-requiring protein	<		PA14_RS15195		<i>PA14_RS15195</i>&nbsp;&larr;		PA14_RS15195		PA14_RS15195		snp_nonsynonymous		T	PA14W_a13	3323687	NC_008463		nonsynonymous	-1	output	11		SNP
								0.0577726	PA14_RS20090/PA14_RS20095	4397697	intergenic (+103/-161)	ribonucleoside-diphosphate reductase subunit alpha/ribonucleotide-diphosphate reductase subunit beta				PA14_RS20095	<i>PA14_RS20090</i>&nbsp;&rarr;&nbsp;/&nbsp;&rarr;&nbsp;<i>PA14_RS20095</i>		PA14_RS20090/PA14_RS20095			PA14_RS20095	snp_intergenic		T	PA14W_a13	4397697	NC_008463		intergenic	-1	output			SNP
								0.0571437	PA14_RS13305	2833823	coding (585/1335 nt)	cytochrome P450	>	PA14_RS13305			<i>PA14_RS13305</i>&nbsp;&rarr;	1	PA14_RS13305	PA14_RS13305			small_indel		A	PA14W_a13	2833823	NC_008463			-1	output			INS
L	34	V		TTA	34	1	GTA	0.0563288	PA14_RS15245	3334535	100	MFS transporter	<		PA14_RS15245		<i>PA14_RS15245</i>&nbsp;&larr;		PA14_RS15245		PA14_RS15245		snp_nonsynonymous		A	PA14W_a13	3334535	NC_008463		nonsynonymous	-1	output	11		SNP
T	351	A		ACG	351	1	GCG	0.0558777	PA14_RS04240	905673	1051	PLP-dependent aminotransferase family protein	<		PA14_RS04240		<i>PA14_RS04240</i>&nbsp;&larr;		PA14_RS04240		PA14_RS04240		snp_nonsynonymous		T	PA14W_a13	905673	NC_008463		nonsynonymous	-1	output	11		SNP
R	222	R		CGT	222	3	CGC	0.0556397	PA14_RS06780	1450200	666	DUF4340 domain-containing protein	>		PA14_RS06780		<i>PA14_RS06780</i>&nbsp;&rarr;		PA14_RS06780		PA14_RS06780		snp_synonymous		T	PA14W_a13	1450200	NC_008463		synonymous	-1	output	11		SNP
D	610	G		GAC	610	2	GGC	0.0555701	cadA	2902118	1829	cadmium-translocating P-type ATPase	>		cadA		<i>cadA</i>&nbsp;&rarr;		PA14_RS13505		PA14_RS13505		snp_nonsynonymous		A	PA14W_a13	2902118	NC_008463		nonsynonymous	-1	output	11		SNP
G	321	A		GGC	321	2	GCC	0.0555191	cadA	3957109	962	cadmium-translocating P-type ATPase	>		cadA		<i>cadA</i>&nbsp;&rarr;		PA14_RS18060		PA14_RS18060		snp_nonsynonymous		G	PA14W_a13	3957109	NC_008463		nonsynonymous	-1	output	11		SNP
								0.0547614	rpsN/rpsH	765773	intergenic (+16/-174)	30S ribosomal protein S14/30S ribosomal protein S8				rpsH	<i>rpsN</i>&nbsp;&rarr;&nbsp;/&nbsp;&rarr;&nbsp;<i>rpsH</i>		PA14_RS03645/PA14_RS03650			PA14_RS03650	snp_intergenic		C	PA14W_a13	765773	NC_008463		intergenic	-1	output			SNP
C	90	R		TGC	90	1	CGC	0.0546002	PA14_RS18725	4103363	268	FAD-binding oxidoreductase	>		PA14_RS18725		<i>PA14_RS18725</i>&nbsp;&rarr;		PA14_RS18725		PA14_RS18725		snp_nonsynonymous		T	PA14W_a13	4103363	NC_008463		nonsynonymous	-1	output	11		SNP
N	105	D		AAT	105	1	GAT	0.0538516	PA14_RS04810	1030811	313	hypothetical protein	<		PA14_RS04810		<i>PA14_RS04810</i>&nbsp;&larr;		PA14_RS04810		PA14_RS04810		snp_nonsynonymous		T	PA14W_a13	1030811	NC_008463		nonsynonymous	-1	output	11		SNP
I	79	V		ATA	79	1	GTA	0.0538511	PA14_RS15065	3295333	235	molecular chaperone	<		PA14_RS15065		<i>PA14_RS15065</i>&nbsp;&larr;		PA14_RS15065		PA14_RS15065		snp_nonsynonymous		T	PA14W_a13	3295333	NC_008463		nonsynonymous	-1	output	11		SNP
D	356	A		GAC	356	2	GCC	0.0526299	PA14_RS26030	5675011	1067	NADPH-dependent 2,4-dienoyl-CoA reductase	>		PA14_RS26030		<i>PA14_RS26030</i>&nbsp;&rarr;		PA14_RS26030		PA14_RS26030		snp_nonsynonymous		A	PA14W_a13	5675011	NC_008463		nonsynonymous	-1	output	11		SNP
								0.0526071	PA14_RS18955	4158909	coding (242/843 nt)	FecR family protein	<	PA14_RS18955			<i>PA14_RS18955</i>&nbsp;&larr;		PA14_RS18955	PA14_RS18955			small_indel			PA14W_a13	4158909	NC_008463	1		-1	output			DEL
G	89	G		GGT	89	3	GGC	0.052465	PA14_RS02480	546045	267	FecR family protein	<		PA14_RS02480		<i>PA14_RS02480</i>&nbsp;&larr;		PA14_RS02480		PA14_RS02480		snp_synonymous		A	PA14W_a13	546045	NC_008463		synonymous	-1	output	11		SNP
C	348	C		TGT	348	3	TGC	0.0524321	PA14_RS26030	5674988	1044	NADPH-dependent 2,4-dienoyl-CoA reductase	>		PA14_RS26030		<i>PA14_RS26030</i>&nbsp;&rarr;		PA14_RS26030		PA14_RS26030		snp_synonymous		T	PA14W_a13	5674988	NC_008463		synonymous	-1	output	11		SNP
V	486	A		GTC	486	2	GCC	0.0524311	tssM	3814285	1457	type VI secretion system membrane subunit TssM	<		tssM		<i>tssM</i>&nbsp;&larr;		PA14_RS17425		PA14_RS17425		snp_nonsynonymous		A	PA14W_a13	3814285	NC_008463		nonsynonymous	-1	output	11		SNP
H	57	R		CAC	57	2	CGC	0.0519023	PA14_RS05520	1177864	170	hypothetical protein	<		PA14_RS05520		<i>PA14_RS05520</i>&nbsp;&larr;		PA14_RS05520		PA14_RS05520		snp_nonsynonymous		T	PA14W_a13	1177864	NC_008463		nonsynonymous	-1	output	11		SNP
S	322	P		TCG	322	1	CCG	0.051775	PA14_RS17665	3874141	964	CynX/NimT family MFS transporter	>		PA14_RS17665		<i>PA14_RS17665</i>&nbsp;&rarr;		PA14_RS17665		PA14_RS17665		snp_nonsynonymous		T	PA14W_a13	3874141	NC_008463		nonsynonymous	-1	output	11		SNP
V	191	V		GTG	191	3	GTC	0.0513754	tcmP	3185743	573	three-Cys-motif partner protein TcmP	<		tcmP		<i>tcmP</i>&nbsp;&larr;		PA14_RS14555		PA14_RS14555		snp_synonymous		C	PA14W_a13	3185743	NC_008463		synonymous	-1	output	11		SNP
D	91	G		GAT	91	2	GGT	0.0510783	PA14_RS23125	5055528	272	LysR family transcriptional regulator ArgP	<		PA14_RS23125		<i>PA14_RS23125</i>&nbsp;&larr;		PA14_RS23125		PA14_RS23125		snp_nonsynonymous		T	PA14W_a13	5055528	NC_008463		nonsynonymous	-1	output	11		SNP
D	163	G		GAC	163	2	GGC	0.0506473	cobJ	2311484	488	precorrin-3B C(17)-methyltransferase	>		cobJ		<i>cobJ</i>&nbsp;&rarr;		PA14_RS10745		PA14_RS10745		snp_nonsynonymous		A	PA14W_a13	2311484	NC_008463		nonsynonymous	-1	output	11		SNP
								0.050612	PA14_RS06010	1281350	coding (257/849 nt)	M23 family metallopeptidase	<	PA14_RS06010			<i>PA14_RS06010</i>&nbsp;&larr;		PA14_RS06010	PA14_RS06010			small_indel			PA14W_a13	1281350	NC_008463	1		-1	output			DEL
N	128	S		AAC	128	2	AGC	0.0504489	treA	2944885	383	alpha,alpha-trehalase TreA	<		treA		<i>treA</i>&nbsp;&larr;		PA14_RS13635		PA14_RS13635		snp_nonsynonymous		T	PA14W_a13	2944885	NC_008463		nonsynonymous	-1	output	11		SNP

### Sheet: clones
aa_new_seq	aa_position	aa_ref_seq	clone	codon_new_seq	codon_number	codon_position	codon_ref_seq	gene_name	position	gene_position	gene_product	gene_strand	genes_inactivated	genes_overlapping	genes_promoter	html_gene_name	locus_tag	locus_tags_inactivated	locus_tags_overlapping	locus_tags_promoter	mutation_category	mutator_status	new_seq	population	position	repeat_length	repeat_new_copies	repeat_ref_copies	repeat_seq	seq_id	size	snp_type	time	title	transl_table	treatment	type
								orfN	2040296	coding (148/1017 nt)	glycosyltransferase family 4 protein orfN	>	PA14_RS09495			<i>PA14_RS09495</i>&nbsp;&rarr;	PA14_RS09495	PA14_RS09495			small_indel			PAWa13s_clone	2040296	1	9	10	G	NC_008463	1		-1	output			DEL
Q	20	L		CAG	20	2	CTG	yfiR	4434917	59	YfiR family protein	>		PA14_RS20255		<i>PA14_RS20255</i>&nbsp;&rarr;	PA14_RS20255		PA14_RS20255		snp_nonsynonymous		A	PAWa13s_clone	4434917					NC_008463		nonsynonymous	-1	output	11		SNP
L	169	P		CTG	169	2	CCG	pmrB	5637189	506	two-component system sensor histidine kinase PmrB	>		pmrB		<i>pmrB</i>&nbsp;&rarr;	PA14_RS25825		PA14_RS25825		snp_nonsynonymous		T	PAWa13s_clone	5637189					NC_008463		nonsynonymous	-1	output	11		SNP
R	237	G		AGG	237	1	GGG	PA14_RS27640	6052866	709	CPBP family intramembrane metalloprotease	>		PA14_RS27640		<i>PA14_RS27640</i>&nbsp;&rarr;	PA14_RS27640		PA14_RS27640		snp_nonsynonymous		A	PAWa13s_clone	6052866					NC_008463		nonsynonymous	-1	output	11		SNP
aa_new_seq	aa_position	aa_ref_seq	clone	codon_new_seq	codon_number	codon_position	codon_ref_seq	gene_name	position	gene_position	gene_product	gene_strand	genes_inactivated	genes_overlapping	genes_promoter	html_gene_name	locus_tag	locus_tags_inactivated	locus_tags_overlapping	locus_tags_promoter	mutation_category	mutator_status	new_seq	population	position	repeat_length	repeat_new_copies	repeat_ref_copies	repeat_seq	seq_id	size	snp_type	time	title	transl_table	treatment	type
L	159	S		TTG	159	2	TCG	wspF	1412518	476	chemotaxis response regulator protein-glutamate methylesterase	>		PA14_RS06610		<i>PA14_RS06610</i>&nbsp;&rarr;	PA14_RS06610		PA14_RS06610		snp_nonsynonymous		T	PAWa13w_clone	1412518					NC_008463		nonsynonymous	-1	output	11		SNP
								wbpM	2043188	coding (1579/1998 nt)	polysaccharide biosynthesis protein	>	PA14_RS09500			<i>PA14_RS09500</i>&nbsp;&rarr;	PA14_RS09500	PA14_RS09500			small_indel			PAWa13w_clone	2043188					NC_008463	1		-1	output			DEL
L	169	P		CTG	169	2	CCG	pmrB	5637189	506	two-component system sensor histidine kinase PmrB	>		pmrB		<i>pmrB</i>&nbsp;&rarr;	PA14_RS25825		PA14_RS25825		snp_nonsynonymous		T	PAWa13w_clone	5637189					NC_008463		nonsynonymous	-1	output	11		SNP
aa_new_seq	aa_position	aa_ref_seq	clone	codon_new_seq	codon_number	codon_position	codon_ref_seq	gene_name	position	gene_position	gene_product	gene_strand	genes_inactivated	genes_overlapping	genes_promoter	html_gene_name	locus_tag	locus_tags_inactivated	locus_tags_overlapping	locus_tags_promoter	mutation_category	mutator_status	new_seq	population	position	repeat_length	repeat_new_copies	repeat_ref_copies	repeat_seq	seq_id	size	snp_type	time	title	transl_table	treatment	type
								orfN	2040296	coding (148/1017 nt)	glycosyltransferase family 4 protein orfN	>	PA14_RS09495			<i>PA14_RS09495</i>&nbsp;&rarr;	PA14_RS09495	PA14_RS09495			small_indel			PAWe13n_clone	2040296	1	9	10	G	NC_008463	1		-1	output			DEL
D	184	G		GAC	184	2	GGC	pmrB	5637234	551	two-component system sensor histidine kinase PmrB	>		pmrB		<i>pmrB</i>&nbsp;&rarr;	PA14_RS25825		PA14_RS25825		snp_nonsynonymous		A	PAWe13n_clone	5637234					NC_008463		nonsynonymous	-1	output	11		SNP
aa_new_seq	aa_position	aa_ref_seq	clone	codon_new_seq	codon_number	codon_position	codon_ref_seq	gene_name	1406497	gene_position	gene_product	gene_strand	genes_inactivated	genes_overlapping	genes_promoter	html_gene_name	locus_tag	locus_tags_inactivated	locus_tags_overlapping	locus_tags_promoter	mutation_category	mutator_status	new_seq	population	position	repeat_length	repeat_new_copies	repeat_ref_copies	repeat_seq	seq_id	size	snp_type	time	title	transl_table	treatment	type
								wspA	5637234	coding (853-894/1629 nt)	methyl-accepting chemotaxis protein	>	PA14_RS06585			<i>PA14_RS06585</i>&nbsp;&rarr;	PA14_RS06585	PA14_RS06585			small_indel			PAWe13t_clone	1406497					NC_008463	42		-1	output			DEL
D	184	G		GAC	184	2	GGC	pmrB		551	two-component system sensor histidine kinase PmrB	>		pmrB		<i>pmrB</i>&nbsp;&rarr;	PA14_RS25825		PA14_RS25825		snp_nonsynonymous		A	PAWe13t_clone	5637234					NC_008463		nonsynonymous	-1	output	11		SNP
